# Environmental stiffness regulates neuronal maturation via Piezo1-mediated TTR activity

**DOI:** 10.1101/2024.07.25.605128

**Authors:** Eva Kreysing, Hélène Gautier, Sudipta Mukherjee, Katrin A. Mooslehner, Leila Muresan, Daniel Haarhoff, Xiaohui Zhao, Alexander K. Winkel, Tina Borić, Sebastián Vásquez-Sepúlveda, Niklas Gampl, Andrea Dimitracopoulos, Eva K. Pillai, Robert Humphrey, Ragnhildur Thóra Káradóttir, Kristian Franze

**Author notes:** Correspondence: Eva Kreysing, Ragnhildur Thóra Káradóttir, Kristian Franze.

## Abstract

During brain development, neurons extend axons to connect to their target cells while initiating a maturation process during which neurons start expressing voltage-gated ion channels, form synapses, express synaptic transmitters and receptors, and start communicating via action potentials. Little is known about external factors regulating this process. Here, we identified environmental mechanics as an important regulator of neuronal maturation, and a molecular pathway linking tissue stiffness to this process. Using patch clamp electrophysiology, calcium imaging and immunofluorescence, we found that neurons cultured on stiffer substrates showed a delay in voltage-gated ion channel activity, spontaneous and evoked action potentials, and synapse formation. RNA sequencing and CRISPR/Cas9 knockdown revealed that the mechanosensitive ion channel Piezo1 supresses transthyretin (TTR) expression on stiffer substrates, slowing down synapse formation and consequently electrical maturation. In agreement, the stiffness of developing *Xenopus laevis* brain negatively correlated with local synapse densities, and stiffening of brain tissue resulted in a significant delay of synaptic activity *in vivo*. Our data indicate that environmental stiffness represents a fundamental regulator of neuronal maturation, which is important for the development of normal circuitry in the brain, and potentially for neurodevelopmental disorders. Furthermore, the mechanical regulation of TTR downstream of Piezo1 may be found in many other biological systems.
