## Supplementary material for "Environmental stiffness regulates neuronal maturation via Piezo1-mediated TTR activity": RNA seq analysis

STable1:Sample table input summary with mapping statistics and number of genes detected.
Sample	Number of raw reads	Number of reads after trimming	% Removed	Number of Uniquely mapped Reads	% Uniquely Mapped	% Multiple Loci	% Unmapped	Number of genes detected		sampleName	fileName	condition	replicate	origin	surface	treatment	group
H1_1R_10__S3_R1	15,500,893	15,499,997	0.0058	13,140,340	84.78	13.46	1.76	16,481		H1_1R_10	H1_1R_10_count.txt	Piezo1 KD 1	1	H_10	fast	Piezo1 KD 1	H1_10
H1_1R_100_S4_R1	16,415,920	16,414,929	0.006	13,679,315	83.33	14.73	1.94	16,425		H1_1R_100	H1_1R_100_count.txt	Piezo1 KD 1	1	H_100	slow	Piezo1 KD 1	H1_100
H1_2R_10__S9_R1	15,535,815	15,534,943	0.0056	13,278,071	85.47	12.77	1.76	16,371		H1_2R_10	H1_2R_10_count.txt	Piezo1 KD 1	2	H_10	fast	Piezo1 KD 1	H1_10
H1_2R_100_S10_R1	20,519,924	20,518,651	0.0062	17,448,244	85.04	13.19	1.78	16,809		H1_2R_100	H1_2R_100_count.txt	Piezo1 KD 1	2	H_100	slow	Piezo1 KD 1	H1_100
H1_3R_10__S15_R1	14,867,722	14,866,881	0.0057	12,607,775	84.8	13.48	1.71	16,327		H1_3R_10	H1_3R_10_count.txt	Piezo1 KD 1	3	H_10	fast	Piezo1 KD 1	H1_10
H1_3R_100_S16_R1	15,151,764	15,151,024	0.0049	12,842,544	84.76	13.42	1.82	16,393		H1_3R_100	H1_3R_100_count.txt	Piezo1 KD 1	3	H_100	slow	Piezo1 KD 1	H1_100
H1_4R_10__S21_R1	34,518,725	34,515,863	0.0083	29,390,138	85.15	13.03	1.82	17,406		H1_4R_10	H1_4R_10_count.txt	Piezo1 KD 1	4	H_10	fast	Piezo1 KD 1	H1_10
H1_4R_100_S22_R1	35,715,736	35,712,752	0.0084	30,368,532	85.04	13.12	1.84	17,597		H1_4R_100	H1_4R_100_count.txt	Piezo1 KD 1	4	H_100	slow	Piezo1 KD 1	H1_100
H2_1R_10__S5_R1	23,869,045	23,867,689	0.0057	20,189,568	84.59	13.61	1.81	17,037		H2_1R_10	H2_1R_10_count.txt	Piezo1 KD 2	1	H_10	fast	Piezo1 KD 2	H2_10
H2_1R_100_S6_R1	16,978,804	16,977,902	0.0053	14,404,769	84.84	13.39	1.76	16,629		H2_1R_100	H2_1R_100_count.txt	Piezo1 KD 2	1	H_100	slow	Piezo1 KD 2	H2_100
H2_2R_10__S11_R1	26,038,222	26,036,640	0.0061	22,111,512	84.92	13.22	1.86	17,069		H2_2R_10	H2_2R_10_count.txt	Piezo1 KD 2	2	H_10	fast	Piezo1 KD 2	H2_10
H2_2R_100_S12_R1	22,996,004	22,994,529	0.0064	19,190,910	83.46	14.59	1.96	16,586		H2_2R_100	H2_2R_100_count.txt	Piezo1 KD 2	2	H_100	slow	Piezo1 KD 2	H2_100
H2_3R_10__S17_R1	15,821,265	15,820,120	0.0072	13,500,041	85.33	12.97	1.7	16,461		H2_3R_10	H2_3R_10_count.txt	Piezo1 KD 2	3	H_10	fast	Piezo1 KD 2	H2_10
H2_3R_100_S18_R1	15,146,683	15,145,572	0.0073	12,867,195	84.96	13.28	1.76	16,486		H2_3R_100	H2_3R_100_count.txt	Piezo1 KD 2	3	H_100	slow	Piezo1 KD 2	H2_100
H2_4R_10__S23_R1	17,292,668	17,291,292	0.008	14,660,459	84.79	13.2	2.02	16,573		H2_4R_10	H2_4R_10_count.txt	Piezo1 KD 2	4	H_10	fast	Piezo1 KD 2	H2_10
H2_4R_100_S24_R1	15,585,902	15,584,587	0.0084	13,253,095	85.04	13.15	1.82	16,275		H2_4R_100	H2_4R_100_count.txt	Piezo1 KD 2	4	H_100	slow	Piezo1 KD 2	H2_100
WT_1R_10__S1_R1	14,770,558	14,769,732	0.0056	12,497,647	84.62	13.57	1.82	16,191		WT_1R_10	WT_1R_10_count.txt	control	1	WT_10	fast	control	WT_10
WT_1R_100_S2_R1	14,950,415	14,949,484	0.0062	12,668,113	84.74	13.4	1.86	16,351		WT_1R_100	WT_1R_100_count.txt	control	1	WT_100	slow	control	WT_100
WT_2R_10__S7_R1	15,385,193	15,384,332	0.0056	13,065,941	84.93	13.29	1.79	16,384		WT_2R_10	WT_2R_10_count.txt	control	2	WT_10	fast	control	WT_10
WT_2R_100_S8_R1	15,228,618	15,227,675	0.0062	12,863,599	84.48	13.72	1.81	16,529		WT_2R_100	WT_2R_100_count.txt	control	2	WT_100	slow	control	WT_100
WT_3R_10__S13_R1	32,448,392	32,446,485	0.0059	27,515,628	84.8	13.39	1.81	17,149		WT_3R_10	WT_3R_10_count.txt	control	3	WT_10	fast	control	WT_10
WT_3R_100_S14_R1	25,623,230	25,621,738	0.0058	21,774,957	84.99	13.19	1.82	17,196		WT_3R_100	WT_3R_100_count.txt	control	3	WT_100	slow	control	WT_100
WT_4R_10__S19_R1	21,408,912	21,407,282	0.0076	18,308,451	85.52	12.66	1.81	16,828		WT_4R_10	WT_4R_10_count.txt	control	4	WT_10	fast	control	WT_10
WT_4R_100_S20_R1	18,892,350	18,890,970	0.0073	16,121,824	85.34	12.95	1.71	16,685		WT_4R_100	WT_4R_100_count.txt	control	4	WT_100	slow	control	WT_100
