## Supplementary material for "Environmental stiffness regulates neuronal maturation via Piezo1-mediated TTR activity": Key resources

Reagent type/equipment	Designation	Source (public)	Identifiers	Additional information
Biological sample (Xenopus laevis)	Xenopus laevis	National Xenopus Resource	Cat #: NXR_0.0031; RRID:SCR_013731	Wild-type strain Xla. NXR-WTNXR
Chemical compound, drug	1M Sodium hydroxide	Fisher Scientific	Cat #: NXR_0.0031; RRID:SCR_013731	fabrication of polyacrylamide substrates
Chemical compound, drug	N-Hydroxyethyl Acrylamide	Sigma-Aldrich	Cat#: 697931-100ML	fabrication of polyacrylamide substrates
Chemical compound, drug	(3-aminopropyl) trimethoxysilane	Sigma-Aldrich	Cat#: 281778–100 ML	fabrication of polyacrylamide substrates
Chemical compound, drug	glutaraldehyde	Sigma-Aldrich	Cat#: G6257-1L	fabrication of polyacrylamide substrates
Chemical compound, drug	40% w/v acrylamide solution	Sigma-Aldrich	Cat#: A4058-100ML	fabrication of polyacrylamide substrates
Chemical compound, drug	2% bis-acrylamide	Fisher Scientific	Cat#: BP1404-250	fabrication of polyacrylamide substrates
Chemical compound, drug	ammonium persulfate	Sigma	Cat#: 215589	fabrication of polyacrylamide substrates
Chemical compound, drug	N,N,N',N'-tetramethylethylenediamine	Thermo Fisher	Cat#: 15524–010	fabrication of polyacrylamide substrates
Chemical compound, drug	hydrazine hydrate	Sigma-Aldrich	Cat#: 225819–500 mL	fabrication of polyacrylamide substrates
Chemical compound, drug	acetic acid (diluted to 5% in ddH2O)	Fisher Scientific	Cat#: 10171460	fabrication of polyacrylamide substrates
Chemical compound, drug	Poly-D-lysine	Sigma-Aldrich	Cat#: P6407-5MG	Cell culture
Chemical compound, drug	laminin	Sigma-Aldrich	Cat#: L2020-1MG	Cell culture
Chemical compound, drug	PBS	Sigma-Aldrich	Cat#: D8537	fabrication of polyacrylamide substrates, Cell culture, fixation
Chemical compound, drug	Paraformaldehyde (PFA)	ThermoFisher	Cat#: 28908	fixation
Chemical compound, drug	tritonX	Sigma-Aldrich	Cat#: T8787	immunostaining
Chemical compound, drug	Neurobasal™ Medium, minus phenol red	Thermo Fisher	#12348017	Cell culture
Chemical compound, drug	HBSS, no calcium, no magnesium	Thermo Fisher	#14170088	Cell culture
Chemical compound, drug	Hibernate™-E Medium	Thermo Fisher	#A1247601	Cell culture
Chemical compound, drug	B-27™ Supplement (50X), serum free	Thermo Fisher	#17504044	Cell culture
Chemical compound, drug	GlutaMAX™ Supplement	Thermo Fisher	#35050-061	Cell culture
Chemical compound, drug	Alt-R™ S.p. HiFi Cas9 Nuclease V3	IDT	#1081060	Cell culture
Chemical compound, drug	Alt-R™ CRISPR-Cas9 sgRNA, 10 nmol	IDT	Piezo1 guide #1: Guide sequence: GTTGAGACACGTTTGCCCAA, PAM: AGG, exon 4, KD set 1	CRISPR
Chemical compound, drug	Alt-R™ CRISPR-Cas9 sgRNA, 10 nmol	IDT	Piezo1 guide #2: Guide sequence: ACGCTTCAATGCTCTCTCGT, PAM: TGG, exon 2, KD set 2	CRISPR
Chemical compound, drug	Alt-R™ CRISPR-Cas9 sgRNA, 10 nmol	IDT	Piezo1 guide #3: Guide sequence: TCCTTGTGAGGCGTCCACAG, PAM: AGG, exon 5, KD set 1	CRISPR
Chemical compound, drug	Alt-R™ CRISPR-Cas9 sgRNA, 10 nmol	IDT	Piezo1 guide #4: Guide sequence: CCACCCTGGCAACCAAACGC, PAM: AGG , exon 6, KD set 2	CRISPR
Chemical compound, drug	Alt-R™ CRISPR-Cas9 sgRNA, 10 nmol	IDT	Piezo1 guide #5: Guide sequence: CTTTAACACCCTCTGCGTCA, PAM: AGG , exon 7, KD set 1	CRISPR
Chemical compound, drug	Alt-R™ CRISPR-Cas9 sgRNA, 10 nmol	IDT	Piezo1 guide #6: Guide sequence: GAACACCATCAGGTAGACGC, PAM: TGG, exon 7, KD set 2	CRISPR
Chemical compound, drug	Alt-R™ CRISPR-Cas9 sgRNA, 10 nmol	IDT	Piezo1 guide #7: Guide sequence: GTACTCCAGTAACTGCACCG, PAM: AGG, exon 19, KD set 1	CRISPR
Chemical compound, drug	Alt-R™ CRISPR-Cas9 sgRNA, 10 nmol	IDT	Piezo1 guide #8: Guide sequence: CGATTTTGTAGACCACCAGG, PAM: CGG, exon 14, KD set 2	CRISPR
Chemical compound, drug	Alt-R™ CRISPR-Cas9 sgRNA, 10 nmol	IDT	TTR guide #1: Guide sequence: AAGAGCCTTCCAGTACGATT, PAM: TGG	CRISPR
Chemical compound, drug	Alt-R™ CRISPR-Cas9 sgRNA, 10 nmol	IDT	TTR guide #2: Guide sequence: GTTTTCACAGCCAATGACTC, PAM: TGG	CRISPR
Chemical compound, drug	Alt-R® CRISPR-Cas9 tracrRNA, 20 nmol	IDT	#1072533	Cell culture
Chemical compound, drug	Alt-R® Cas9 Electroporation Enhancer, 10 nmol	IDT	#1075916	Cell culture
Chemical compound, drug	Nuclease-Free Buffer	IDT	#1072570	Cell culture
Chemical compound, drug	Nucleofector™ I/II/2b Kit	Lonza	#VPG-1003	Cell culture
Chemical compound, drug	Spectra™ Multicolor High Range Protein Ladder	Thermo Fisher	#26625	Western Blots
Chemical compound, drug	NuPAGE™ MOPS SDS Running Buffer (20X)	Thermo Fisher	NP0001	Western Blots
Chemical compound, drug	NuPAGE™ Transfer Buffer (20X)	Thermo Fisher	NP0006	Western Blots
Chemical compound, drug	Revert™ 700 Total Protein Stain Kit (including Total Protein Stain and Wash Solution)	LiCor	#926-11016	Western Blots
Chemical compound, drug	NuPAGE™ Antioxidant	Thermo Fisher	NP0005	Western Blots
Chemical compound, drug	Trypan Blue Solution, 0.4%	Thermo Fisher	#15250061	Cell culture
Chemical compound, drug	NuPAGE™ LDS Sample Buffer	Thermo Fisher	NP0007	Western Blots
Chemical compound, drug	NuPAGE™ Transfer Buffer (20X)	Thermo Fisher	NP0006	Western Blots
Chemical compound, drug	Trizma base	Sigma-Aldrich	T6066	Western Blots
Chemical compound, drug	TWEEN 20	Sigma-Aldrich	P2287	Western Blots
Chemical compound, drug	Halt Protease & Phosphatase Inhibitor Cocktail (100x)	Thermo Scientific	# 1861281	Western Blot
Chemical compound, drug	AraC	Sigma	# C1768	Cell culture
Chemical compound, drug	Penicillin-Streptomycin	Sigma	# DP4333	Cell culture
Chemical compound, drug	Bovine Serum Albumin	Sigma	# A4919	Cell culture
Chemical compound, drug	Trypsin inhibitor	Sigma	# T9003	Cell culture
Chemical compound, drug	N2	Thermo Fisher	# 17502048	Cell culture
Chemical compound, drug	Papain	Worthington Biochem	# LS003126	Cell culture
Chemical compound, drug	L-Cysteine	Sigma	# C7352-25G	Cell culture
Chemical compound, drug	Penicillin-Streptomycin-Amphotericin B Mixture (PSF)	Lonza	Cat#: 17-745E	Cell culture
Chemical compound, drug	MS222 (3-aminobenzoic acid ethyl ester methanesulfonate)	Sigma-Aldrich	Cat#: A5040	aenesthetic for Xenopus
Chemical compound, drug	Rain-x	Shell Car care international		Fabrication of polyacrylamide substrates
Chemical compound, drug	DAPI	Sigma-Aldrich	Cat#: A3294	immunostaining
Chemical compound, drug	Phalloidin	Life Technologies	Cat#: A12379	immunostaining
Chemical compound, drug	Bovine Serum Albumin (BSA)	Sigma-Aldrich	Cat#: A3294	immunostaining
Chemical compound, drug	Trypsin EDTA	ThermoFischer	Cat#: 25300054	cell culture
Chemical compound, drug	Fetal Bovine Serum, heat inactivated	Gibco	Cat#: 25300054	fibroblast cell culture
Culture dishes	35 mm glass bottom dishes	ibidi (Thistle Scientific)	Cat#: 81158	Substrate for hydrogels for neuronal culture
Microscope components	Leica DMi8	Leica Microsystems	DMi8	Widefield imaging - fluorescence and brightfield
Microscope components	sCMOS camera	Hamamatsu Photonics	ORCA-Flash4.0	Widefield imaging - fluorescence and brightfield
Microscope components	×63 oil objective (numerical aperture 1.4)	Leica Microsystems		Widefield imaging - fluorescence and brightfield
Microscope components	EL6000 illuminator	Leica Microsystems	EL6000	Widefield imaging - fluorescence and brightfield
Microscope software	Leica LAS X software	Leica Microsystems	LAS X	Widefield imaging - fluorescence and brightfield
Tissue culture device	Tissue culture hood inclusive UV lamp	Fisher Scientific	MSc Advantage with UV lamp 51900912	gel UV sterilisation
Nucleofector	Nucleofector™ 2b	Lonza	no longer listed	Cell culture
Filter Bottle	Nalgene™ Rapid-Flow™ Sterile Disposable Filter Units with PES, CN, SFCA or Nylon Membranes	Thermo Fisher	#565-0010	Cell culture
Rhod-4	Rhod-4™, AM	AAT Bioquest	#21122	Calcium imaging
RNA purification kit	RNeasy Plus Micro Kit (50)	Qiagen	#74034	RNA sequencing
Sample Buffer	4 x LDS-sample buffer	Invitrogen	NP 0007	Western Blot
Gradient gels	4-12% Bis-Tris Gel, NuPAGE	Invitrogen	NP0321BOX	Western Blot
Gradient gels	4-20% Bis Tris SurePAGE	Invitrogen	M00655	Western Blot
Transfer Buffer	20 x NuPage Transfer Buffer	Life Technologies	NP 0006-1	Western Blot
Electrophoresis chamber	XCell SureLock Mini-Cell, Invitrogen	Thermo Fisher	EI0001	Western Blot
Western Blot gel imager	LiCor Odyssey FC Imager	LiCor	Odyssey FC Imager	Western Blot
Live Staining	FM1-43	Thermo Fisher	T3163	Embryo staining
Mounting media	Fluromount-G Mounting Medium	Thermo Fisher	#00-4958-02	immuno stainings
actin staining	phalloidin 554	cell signalling Technology	#13054	immuno stainings
culture dishes	Ibidi dishes, glass bottom 35 mm,	ibidi (Thistle Scientific)	#81218-200	cell culture, embryo imaging
Chemical compound, drug	Transglutaminase	Sigma	T5398	brain stiffnening
Equipment	Mini PROTEAN Transfer System	Biorad	1703930	Western Blot
Molecular Biology kit	DNeasy Blood and Tissue Kit	Qiagen	#69504	TOPO Cloning
Molecular Biology kit	All Taq Master Mix Kit	Qiagen	#203144	TOPO Cloning
Molecular Biology kit	DNA Gel Extraction Kit	Monarch	T1020S	TOPO Cloning
Molecular Biology kit	TOPO TA Cloning Kit	Invitrogen	#45-0640	TOPO Cloning
Molecular Biology kit	TOPO TA Cloning Kit	Invitrogen	#45-0641	TOPO Cloning
